# The composition of northeast pacific fishes in a fish tank examined by eDNA metabarcoding

**DOI:** 10.1101/2020.12.21.423745

**Authors:** Sergei V. Turanov, Olesia A. Rutenko

## Abstract

The taxonomy of fish in the northeast Pacific area has been recently revised using molecular genetic methods, including the development of a reference library of DNA fragments for species identification. Such libraries are the basis for the development of non-invasive, high-throughput methods for monitoring biodiversity using environmental DNA (eDNA). In order to validate this approach, we used a water eDNA metabarcoding technique based on *12S rRNA* and *COI* mitochondrial fragments and assessed the composition of the twenty northeast Pacific fish species held in a fish tank at the Primorsky Aquarium (Vladivostok, Russia). Only the *12S* fragment revealed data on fish-related operational taxonomic units (OTUs). Approximately 68% of the reads were classified into two species of the genus *Oncorhynchus*, whose shredded fillet is used for feeding. According to the taxonomic identification for the rest of the reads, 8 out of 20 fish species in the tank (40%) were identified unambiguously, while two species could not be identified. Ten taxa can be considered conditionally identifiable since they might be concealed behind a conflicting taxonomic identification at the genus or family level. In this case, an improvement of the reference library would provide resolution. We detected contamination, which may be related to both intra-laboratory contaminants occurring during DNA extraction and water intake supplying the fish tank.
