## Supplementary material for "The composition of northeast pacific fishes in a fish tank examined by eDNA metabarcoding": Table S2

### Sheet: COI_TF13
OTU	Reads	Domain	Kingdom	Phylum	Class	Order	Family	Genus	Species
OTU1	7	Bacteria	NA	Bacteroidetes	Sphingobacteriia	Sphingobacteriales	Sphingobacteriaceae	Pedobacter	Pedobacter ginsengisoli
OTU2	5	Bacteria	NA	Bacteroidetes	Flavobacteriia	Flavobacteriales	Flavobacteriaceae	Polaribacter	Polaribacter sp. MED152
OTU3	56	Eukaryota	Metazoa	Annelida	Polychaeta	Spionida	Spionidae	Polydora	Polydora sp. BMBM 0871
OTU4	13	Eukaryota	Metazoa	Arthropoda	Hexanauplia	Harpacticoida	Miraciidae	NA	NA
OTU5	6	Eukaryota	Metazoa	Cnidaria	Hydrozoa	Leptothecata	Clytiidae	Clytia	NA
OTU6	5	Eukaryota	Metazoa	NA	NA	NA	NA	NA	NA
OTU7	5	Eukaryota	NA	NA	Oomycota	Peronosporales	Peronosporaceae	Phytophthora	Phytophthora pseudosyringae
OTU8	63	NA	NA	NA	NA	NA	NA	NA	NA
OTU9	51	NA	NA	NA	NA	NA	NA	NA	NA
OTU10	42	NA	NA	NA	NA	NA	NA	NA	NA
OTU11	16	NA	NA	NA	NA	NA	NA	NA	NA
OTU12	14	NA	NA	NA	NA	NA	NA	NA	NA
OTU13	6	NA	NA	NA	NA	NA	NA	NA	NA
