## Supplementary material for "The composition of northeast pacific fishes in a fish tank examined by eDNA metabarcoding": Table S3

### Sheet: 12S_TF13
OTU	Reads	Class	Order	Family	Genus	Species
OTU002	13713	Actinopterygii	Salmoniformes	Salmonidae	Oncorhynchus	Oncorhynchus keta
OTU001	13569	Actinopterygii	Salmoniformes	Salmonidae	Oncorhynchus	Oncorhynchus sp
OTU014	3658	Actinopterygii	Osmeriformes	Osmeridae	Hypomesus	Hypomesus nipponensis
OTU022	1918	Actinopterygii	Perciformes	Agonidae	Hypsagonus	Hypsagonus jordani
OTU033	1213	Actinopterygii	Perciformes	Stichaeidae	NA	Stichaeidae sp
OTU041	600	Actinopterygii	Perciformes	Stichaeidae	Opisthocentrus	Opisthocentrus ocellatus
OTU006	481	Actinopterygii	Perciformes	Stichaeidae	Stichaeus	Stichaeus punctatus
OTU005	469	Actinopterygii	Perciformes	Stichaeidae	NA	Stichaeidae sp
OTU051	399	Actinopterygii	Perciformes	Zoarcidae	NA	Zoarcidae sp
OTU054	368	Actinopterygii	Perciformes	Cottidae	Porocottus	Porocottus allisi
OTU062	317	Actinopterygii	Perciformes	Gasterosteidae	Pungitius	Pungitius sp
OTU073	175	Actinopterygii	Perciformes	Pholidae	Rhodymenichthys	Rhodymenichthys dolichogaster
OTU080	163	Actinopterygii	Perciformes	Bathymasteridae	Bathymaster	Bathymaster derjugini
OTU028	104	Actinopterygii	Perciformes	Cottidae	Myoxocephalus	Myoxocephalus sp
OTU121	92	Actinopterygii	Perciformes	Agonidae	NA	Agonidae sp
OTU017	85	Actinopterygii	Pleuronectiformes	Pleuronectidae	NA	Pleuronectidae sp
OTU021	80	Actinopterygii	Pleuronectiformes	Pleuronectidae	NA	Pleuronectidae sp
OTU111	79	Actinopterygii	Perciformes	Agonidae	Blepsias	Blepsias cirrhosus
OTU113	78	Actinopterygii	Perciformes	Hypoptychidae	Hypoptychus	Hypoptychus dybowskii
OTU162	74	Actinopterygii	Perciformes	Stichaeidae	Ernogrammus	Ernogrammus hexagrammus
OTU130	63	Actinopterygii	Osmeriformes	Osmeridae	Hypomesus	Hypomesus nipponensis
OTU123	59	Actinopterygii	Gobiiformes	Gobiidae	Gymnogobius	Gymnogobius heptacanthus
OTU101	55	Actinopterygii	Perciformes	Agonidae	Ulcina	Ulcina olrikii
OTU032	53	Actinopterygii	Perciformes	Cottidae	Myoxocephalus	Myoxocephalus sp
OTU079	47	Actinopterygii	Perciformes	Pholidae	Pholis	Pholis sp
OTU083	47	Actinopterygii	Perciformes	Pholidae	Pholis	Pholis sp
OTU091	46	Actinopterygii	Perciformes	Agonidae	Ulcina	Ulcina olrikii
OTU036	32	Actinopterygii	Perciformes	Cottidae	Gymnocanthus	Gymnocanthus tricuspis
OTU127	31	NA	NA	NA	NA	NA
OTU050	28	Actinopterygii	Gadiformes	Gadidae	Boreogadus	Boreogadus saida
OTU068	26	Actinopterygii	Perciformes	Cottidae	Hemilepidotus	Hemilepidotus sp
OTU119	23	Actinopterygii	Perciformes	Cottidae	Artediellus	Artediellus sp
OTU067	23	Actinopterygii	Perciformes	Stichaeidae	NA	Stichaeidae sp
OTU060	20	Actinopterygii	Perciformes	Stichaeidae	Lumpenus	Lumpenus sp
OTU168	20	Actinopterygii	Osmeriformes	Osmeridae	Hypomesus	Hypomesus nipponensis
OTU043	18	Actinopterygii	Perciformes	Cottidae	Gymnocanthus	Gymnocanthus sp
OTU052	15	Actinopterygii	Gadiformes	Gadidae	Boreogadus	Boreogadus saida
OTU077	14	Actinopterygii	Perciformes	Cottidae	Hemilepidotus	Hemilepidotus sp
OTU138	14	Actinopterygii	Perciformes	Cottidae	Triglops	Triglops pingelii
OTU225	14	Actinopterygii	Perciformes	Agonidae	Hypsagonus	Hypsagonus jordani
OTU108	12	Actinopterygii	Perciformes	Liparidae	Liparis	Liparis sp
OTU246	12	Actinopterygii	Salmoniformes	Salmonidae	Oncorhynchus	Oncorhynchus keta
OTU203	11	Actinopterygii	Perciformes	Stichaeidae	Opisthocentrus	Opisthocentrus ocellatus
OTU271	11	Actinopterygii	Perciformes	Stichaeidae	Opisthocentrus	Opisthocentrus ocellatus
OTU098	10	NA	NA	NA	NA	NA
OTU106	10	NA	NA	NA	NA	NA
OTU213	9	Actinopterygii	Clupeiformes	Engraulidae	Engraulis	Engraulis japonicus
OTU221	9	Actinopterygii	Gobiiformes	Gobiidae	Acanthogobius	Acanthogobius lactipes
OTU160	8	Actinopterygii	Perciformes	Zoarcidae	Gymnelus	Gymnelus hemifasciatus
OTU228	8	Actinopterygii	Perciformes	Cottidae	Myoxocephalus	Myoxocephalus sp
OTU086	7	Actinopterygii	Perciformes	Zoarcidae	Lycodes	Lycodes tanakae
OTU126	7	Actinopterygii	Perciformes	Liparidae	Liparis	Liparis sp
OTU154	7	Actinopterygii	Perciformes	Cottidae	Argyrocottus	Argyrocottus zanderi
OTU243	7	Actinopterygii	Perciformes	Stichaeidae	Chirolophis	Chirolophis sp
OTU245	7	Actinopterygii	Perciformes	Stichaeidae	NA	Stichaeidae sp
OTU230	6	Actinopterygii	Perciformes	Stichaeidae	NA	Stichaeidae sp
OTU258	6	Actinopterygii	Salmoniformes	Salmonidae	Oncorhynchus	Oncorhynchus keta
OTU262	6	NA	NA	NA	NA	NA
OTU309	5	Actinopterygii	Perciformes	NA	NA	Perciformes sp
